# Pharmacological Inhibition of SLC33A1 Promotes Endoplasmic Reticulum Hyperoxidation and Induces Adaptive IRE1/XBP1s Signaling

**DOI:** 10.64898/2026.02.17.706344

**Authors:** Sergei Kutseikin, Maria Rafiq, Prerona Bora, Shanshan Liu, Rick A. Homan, Jeffrey T. Mindrebo, Matthew Holcomb, H. Michael Petrassi, Huang Qiu, Anastasiya Redkina, Justyna Sosna, Thanh-Trang Lee, Xiao Hu, Stefano Forli, Christopher G. Parker, Gabriel C. Lander, Kivanc Birsoy, Enrique Saez, R. Luke Wiseman

## Abstract

The endoplasmic reticulum (ER) transporter solute carrier family 33 member 1 (SLC33A1) has emerged as an attractive therapeutic target in etiologically diverse diseases, ranging from lung cancer to neurodegenerative disorders. Yet, no pharmacologic SLC33A1 modulators have been described. Here, we show that the small molecule IXA4, a highly selective activator of the adaptive IRE1/XBP1s signaling arm of the unfolded protein response (UPR), binds to SLC33A1 and inhibits its activity. Genetic depletion of *SLC33A1* phenocopies the selective induction of IRE1/XBP1s signaling brought about by IXA4 treatment. Chemoproteomic analyses and cryo-electron microscopy show that IXA4 binds SLC33A1 within the central channel to inhibit transport of its substrate metabolite(s). Binding of IXA4 to SLC33A1 leads to the accumulation of oxidized glutathione within the ER, hyperoxidizing the ER lumen and inducing activation of adaptive IRE1/XBP1s signaling. Consistent with this function, we find that pharmacologic inhibition of SLC33A1 with IXA4 selectively reduces viability of KEAP1-deficient lung adenocarcinoma cells that have elevated levels of glutathione, mimicking the sensitivity of these cells to genetic deletion of SLC33A1. Our work demonstrates a new physiologic role of SLC33A1 in regulation of ER redox homeostasis and designates IXA4 as a pharmacologic inhibitor of SLC33A1 that can be used to evaluate the biological impact and therapeutic utility of SLC33A1 inhibition in homeostasis and in disease.
