## Supplementary material for "Pharmacological Inhibition of SLC33A1 Promotes Endoplasmic Reticulum Hyperoxidation and Induces Adaptive IRE1/XBP1s Signaling": Table S3

### Sheet: Table S3
(NA, not applicable. -, data not available)
	SLC33A1	Ligand bound SLC33A1
EMDB ID	73816	71893
PDB ID	9Z5I	9PVM
Data Collection
Microscope	Arctica	Arctica
Camera	Falcon 4i	Falcon 4i
Magnification (nominal)	190000	190000
Voltage (keV)	200	200
Total dose (e-/Å2)	40	40
EER Fractions	40	40
Pixel size (Å/px)	0.727	0.727
Defocus range (µm)	-2.0 to -0.8	-2.0 to -0.8
Recorded movies	6925	6468
Image Processing
Processing software	CS (v.4.7.0)	CS (v.4.7.0)
Final particle images	383832	457520
Symmetry imposed	C1	C1
Res. (FSC 0.143) (Å)	3.34	3.27
Local res. range (Å)	2.8-3.6	2.8-3.6
cFAR	0.72	0.56
Sharpening B-factor (Å2)	-164	-109
Model Refinement
Initial model	AlphaFold	AlphaFold
FSCmap-to-model (0.5) (Å)	3.4	3.4
MolProbity score	1.14	1.68
Clash Score	3.23	8.97
Composition
Chains	1	1
Atoms	7120	7383
Protein residues	445	441
Bonds (R.M.S.D.)
Length (Å)	0.002	0.003
Angles (°)	0.484	0.551
B-factors (min/max/mean)
Protein residues	12.19/110.50/36.18	11.86/113.41/43.72
Ramachandran plot (%)
Favored	99.09	96.78
Allowed	0.91	3.22
Outliers	0	0
Rotamer outliers (%)	0	0.26
Q-score	0.65	0.65
Ligand	NA	LIG:1,Y01:3
