## Supplementary material for "Pharmacological Inhibition of SLC33A1 Promotes Endoplasmic Reticulum Hyperoxidation and Induces Adaptive IRE1/XBP1s Signaling": Table S4

### Sheet: Sheet1
qPCR primers
Species	Gene	Sequence
Human	36b4	CCACGCTGCTGAACATGC
		TCGAACACCTGCTGGATGAC
Human	XBP1s	CGCCAGAATCCATGGGGAG
		CTGAGTCCGCAGCAGGTG
Human	DNAJB9	GAGATTAGGGTGCGTGCCAG
		ATCCTGCACCCTCCGACTAC
Human	CHOP	ACCAAGGGAGAACCAGGAAACG
		TCACCATTCGGTCAATCAGAGC
Human	HSPA5	GCCTGTATTTCTAGACCTGCC
		TTCATCTTGCCAGCCAGTTG
Mouse	36b4	AGATGCAGCAGATCCGCAT
		GTTCTTGCCCATCAGCACC
Mouse	XBP1s	GGCAACAGTGTCAGAGTCCA
		TGCTGAGTCCGCAGCAGG
Mouse	DNAJB9	CTTAGGTGTGCCAAAGTCTGC
		GGCATCCGAGAGTGTTTCATA
Mouse	CHOP	GGAGCTGGAAGCCTGGTATG
		TGTGCGTGTGACCTCTGTTG
Mouse	HSPA5	GTCCAGGCTGGTGTCCTCTC
		GATTATCGGAAGCCGTGGAG
XBP1 splicing primers Fig. S4D
Species	Gene	Sequence
Human	XBP1s	CCTTGTAGTTGAGAACCAGG
		GGGGCTTGGTATATATGTGG
Protospacers
Species	Gene	Protospacer	System		KO = Knockout
Human	SLC33A1	GTAGACCGCATCAACCAACG	KO		KD = Knockdown
Human	SLC33A1	AGTTAACGCCCAACCATCGA	KO
Human	ERN1	ACATCCCGAGACACGGTGGT	KO		Used in 4-sgRNA vector
Human	ERN1	CCCTCCCTGGAACAAGACGA	KO
Human	SOAT1	CACCAGGTCCAAACAACGGT	KO
Human	SOAT1	TCCCTAGAGACACCTAGTAA	KO
Human	EPHX1	CTTTGCCACTTGAAGATGGG	KO
Human	EPHX1	GGAGCTGCTGTACCCCGTCA	KO
Mouse	SLC33A1	ATGTTATCCCGGGAAAACGT	KO
Mouse	SLC33A1	GAAAGGGTAACGATTCCCCT	KO
Mouse	KEAP1	GAGGACACACTTCTCGCCCA	KO
Mouse	KEAP1	AGTACGACTGCGAACAGCGA	KO
Mouse	KEAP1	AATGAACACCATCCGAAGCG	KO
Mouse	KEAP1	GCTTGGTATGATCCTCCAGG	KO
Human	SLC33A1	GTGCCTGGATAGGTGCCCCC	KD
Human	SLC33A1	GCCTCTGGCTAGAGGCCCAG	KD
Human	SLC33A1	GGCTCTCGCTGCTATCAATG	KD
Human	SLC33A1	GTACCTGCGGCGGGATCGAA	KD
Human	ERN1	GGGCGGTGACCGAGCCTCAG	KD
Human	ERN1	GAGCGGACGCAGAACTGACT	KD
Human	ERN1	GGCGGTACGGACAGAGGACG	KD
Human	ERN1	GGTACGGACAGAGGACGGGG	KD
